# DPCGS: a computational framework for linking GWAS to single-cell transcriptomics in complex traits and diseases

**DOI:** 10.64898/2026.07.14.738331

**Authors:** Chonghui Liu, Bo Yuan, Baihan Shen, Jinjun Li, Ran Zhu, Pengpeng Yang, Bohan Wu, Yongquan Xuan, Siwei Yang, Naixue Yang, Longxuan Ma, Qiaoming Liu, Shaoxing Dai, Yan Zhang

## Abstract

Complex traits and diseases arise from the interplay between genetic variation and cellular heterogeneity, making it essential to understand how genetic risk manifests at the cellular level. However, connecting genome-wide association studies (GWAS) to specific cell populations remains challenging due to cellular complexity and the prevalence of noncoding variants. Here, we present DPCGS, a computational framework that systematically integrates GWAS summary statistics with single-cell RNA-sequencing (scRNA-seq) data to identify trait-associated cell subpopulations, genes, and regulatory programs. Unlike existing approaches that primarily evaluate pathway enrichment or cell-type-level associations, DPCGS quantifies the enrichment of genetically prioritized genes within individual cells through a statistically calibrated gene-set scoring strategy, enabling high-resolution mapping of genetic risk to cellular states. Benchmarking across simulated and diverse human single-cell datasets demonstrates that DPCGS achieves superior accuracy, sensitivity, and robustness compared with existing methods, including scDRS and scPagwas. Applying DPCGS to Alzheimer’s disease and asthma reveals disease-associated cellular populations and uncovers potential molecular drivers, including CD74, FOS, and AP-1 family regulatory programs, providing insights into disease-specific immune and cellular mechanisms. By bridging genetic discoveries from GWAS with functional interpretation at single-cell resolution, DPCGS establishes a generalizable framework for dissecting the cellular architecture of complex traits and diseases. This approach enables systematic discovery of disease-relevant cell subpopulations, regulatory networks, and potential therapeutic targets, offering broad applications in human genetics, single-cell biology, and precision medicine.
