## Supplementary Table S1 for "DPCGS: a computational framework for linking GWAS to single-cell transcriptomics in complex traits and diseases"

### Sheet: Supplementary Table S1 Differen
names	p_val	avg_log2FC	pct.1	pct.2	p_val_adj
SAMSN1	9.20426e-37	0.934603	0.075	0.015	9.98663e-33
MS4A6A	3.81173e-31	0.650566	0.062	0.012	4.13573e-27
RP11-624C23.1	2.02696e-30	0.999346	0.103	0.03	2.19925e-26
ADAM28	6.93234e-28	0.911106	0.085	0.023	7.52159e-24
INPP5D	1.39636e-27	0.781381	0.091	0.026	1.51505e-23
APBB1IP	4.02264e-27	1.01441	0.104	0.033	4.36457e-23
ATP8B4	3.34841e-24	0.795474	0.086	0.026	3.63303e-20
SLCO2B1	6.92203e-24	0.749751	0.081	0.023	7.5104e-20
DOCK8	4.38549e-23	1.05201	0.105	0.037	4.75826e-19
ST6GAL1	9.29966e-23	1.02945	0.155	0.068	1.00901e-18
CLEC7A	5.25509e-22	0.574636	0.034	0.005	5.70178e-18
CD74	1.37618e-21	1.03652	0.131	0.055	1.49315e-17
LRP1B	6.86472e-21	-0.621353	0.533	0.655	7.44822e-17
NLGN1	2.95519e-20	-0.545465	0.478	0.618	3.20638e-16
HLA-DRA	7.73313e-20	0.874591	0.082	0.027	8.39045e-16
C1QA	7.73788e-20	0.550476	0.057	0.015	8.3956e-16
LPAR6	1.08265e-19	0.817533	0.088	0.031	1.17468e-15
RCSD1	5.49603e-19	0.518232	0.046	0.011	5.96319e-15
NOVA1	5.94534e-19	-0.815277	0.227	0.368	6.45069e-15
LRRC4C	1.20635e-18	-1.29747	0.25	0.377	1.30889e-14
FYB	1.38558e-18	0.826352	0.084	0.03	1.50336e-14
C1QB	1.74733e-18	0.680538	0.066	0.02	1.89585e-14
C3	4.33109e-18	0.61852	0.075	0.025	4.69924e-14
NRXN1	1.33263e-17	-0.932276	0.281	0.4	1.4459e-13
A2M	1.4643e-17	0.779308	0.075	0.026	1.58877e-13
ANKS1B	2.03307e-17	-0.597607	0.367	0.504	2.20588e-13
PTPRC	2.15637e-17	0.695186	0.066	0.021	2.33966e-13
ARHGAP15	2.59718e-17	0.918154	0.112	0.048	2.81794e-13
BLNK	2.91582e-17	0.532881	0.056	0.016	3.16366e-13
PLA2G4A	4.31277e-17	0.580184	0.042	0.01	4.67935e-13
SYK	5.90648e-17	0.536946	0.062	0.019	6.40853e-13
HLA-E	1.50412e-16	0.586181	0.08	0.029	1.63197e-12
TBXAS1	1.65683e-16	0.719242	0.084	0.032	1.79766e-12
HS3ST4	2.00966e-16	1.04366	0.104	0.044	2.18049e-12
FLI1	3.67882e-16	0.512941	0.049	0.013	3.99152e-12
HSPA1A	4.13173e-16	0.643849	0.412	0.295	4.48293e-12
GFAP	4.36064e-16	0.670712	0.362	0.253	4.7313e-12
LY86	4.77355e-16	0.556462	0.051	0.014	5.17931e-12
SNTG1	5.67654e-16	-1.09644	0.077	0.182	6.15905e-12
SRGN	6.20071e-16	0.91513	0.065	0.022	6.72777e-12
OPCML	7.27379e-16	-1.4217	0.109	0.215	7.89207e-12
CX3CR1	1.08325e-15	0.528465	0.044	0.012	1.17532e-11
RP11-556E13.1	1.40775e-15	0.717422	0.059	0.019	1.52741e-11
CSF3R	2.0312e-15	0.629855	0.054	0.016	2.20385e-11
BRINP3	2.4662e-15	-0.845647	0.061	0.159	2.67582e-11
HLA-DPB1	2.89165e-15	0.589528	0.046	0.013	3.13744e-11
CSF1R	6.61639e-15	0.535015	0.06	0.02	7.17879e-11
BNC2	1.16859e-14	0.652222	0.072	0.027	1.26792e-10
DENND3	1.26318e-14	0.524698	0.053	0.016	1.37055e-10
FGF14	1.54956e-14	-1.16034	0.12	0.222	1.68127e-10
CYBA	2.66147e-14	0.592852	0.06	0.02	2.8877e-10
LUZP2	3.03487e-14	-1.27534	0.053	0.14	3.29284e-10
SRGAP2C	3.21587e-14	0.785393	0.13	0.065	3.48922e-10
RBM47	3.84212e-14	0.548381	0.055	0.018	4.1687e-10
CSF2RA	4.60738e-14	0.525953	0.056	0.019	4.99901e-10
MDGA2	5.20249e-14	-0.798909	0.141	0.251	5.6447e-10
RGS1	1.14634e-13	0.592929	0.041	0.011	1.24378e-09
HLA-DRB1	1.27827e-13	0.61396	0.059	0.02	1.38692e-09
P2RY12	1.59434e-13	0.598622	0.062	0.022	1.72986e-09
GRIA2	1.96114e-13	-0.658383	0.169	0.28	2.12783e-09
LRRTM4	3.68129e-13	-1.02384	0.178	0.28	3.9942e-09
FGF12	5.77467e-13	-0.937951	0.081	0.17	6.26552e-09
RP4-668E10.4	6.04874e-13	-0.940954	0.013	0.078	6.56288e-09
TNR	6.59494e-13	-1.08509	0.063	0.147	7.15551e-09
LRRC7	7.08194e-13	-0.577899	0.225	0.339	7.68391e-09
MMP16	7.11658e-13	-1.02391	0.042	0.12	7.72149e-09
LHFPL3	7.48929e-13	-1.41339	0.097	0.188	8.12588e-09
FAM155A	8.28021e-13	-0.807944	0.198	0.301	8.98403e-09
LYN	1.13795e-12	0.561213	0.067	0.026	1.23468e-08
HLA-DPA1	1.20475e-12	0.521528	0.039	0.011	1.30715e-08
ARHGAP25	1.24663e-12	0.503194	0.041	0.012	1.35259e-08
PCDH15	1.25342e-12	-1.60664	0.08	0.164	1.35996e-08
HSPB1	1.27314e-12	0.570238	0.251	0.161	1.38135e-08
PLCB1	1.39275e-12	-0.601485	0.125	0.226	1.51113e-08
GRM7	2.30674e-12	-0.874778	0.062	0.145	2.50281e-08
CA10	2.40543e-12	-0.970253	0.028	0.097	2.60989e-08
NEGR1	3.12596e-12	-0.585902	0.125	0.226	3.39167e-08
KCND2	3.64186e-12	-0.949733	0.088	0.176	3.95141e-08
CSMD1	3.75153e-12	-1.12176	0.177	0.269	4.07041e-08
NLGN4X	4.58404e-12	-0.704246	0.059	0.139	4.97369e-08
GRIK2	4.97663e-12	-0.859397	0.093	0.182	5.39964e-08
LRRTM3	6.09155e-12	-0.639161	0.106	0.2	6.60933e-08
XYLT1	7.18237e-12	-0.961554	0.06	0.138	7.79288e-08
KCNIP4	7.50689e-12	-1.32384	0.178	0.266	8.14498e-08
TMEM132C	1.41964e-11	-0.652513	0.07	0.152	1.54031e-07
RGS7	1.44255e-11	-0.658528	0.107	0.199	1.56517e-07
RBFOX1	1.57271e-11	-0.821429	0.134	0.227	1.70639e-07
SRGAP2	1.96203e-11	0.973364	0.167	0.101	2.1288e-07
MEF2C	2.50975e-11	0.906931	0.204	0.132	2.72308e-07
NLGN4Y	2.86257e-11	-0.652705	0.078	0.162	3.10589e-07
GRIK1	3.20021e-11	-0.936235	0.062	0.139	3.47223e-07
TTC7A	3.81577e-11	0.590733	0.146	0.083	4.14011e-07
RYR1	3.84438e-11	0.5084	0.084	0.039	4.17116e-07
SLC35F1	4.03371e-11	-0.783168	0.117	0.203	4.37658e-07
CYFIP1	5.02932e-11	0.512483	0.081	0.037	5.45681e-07
ATRNL1	5.84566e-11	-0.824331	0.054	0.127	6.34254e-07
SGCD	6.91498e-11	-0.587928	0.165	0.26	7.50275e-07
DOCK4	8.30905e-11	0.64429	0.57	0.492	9.01532e-07
CSMD3	9.14457e-11	-0.73838	0.149	0.239	9.92185e-07
SGCZ	1.56835e-10	-0.860813	0.075	0.151	1.70166e-06
UNC80	1.5717e-10	-0.626618	0.032	0.095	1.70529e-06
RHBDF2	1.57607e-10	0.554868	0.06	0.024	1.71004e-06
DCC	2.07281e-10	-0.725814	0.087	0.166	2.249e-06
NXPH1	2.41531e-10	-0.9752	0.048	0.114	2.62061e-06
DDIT4	2.61443e-10	0.514516	0.194	0.123	2.83666e-06
ARPP19	2.82849e-10	0.564339	0.149	0.087	3.06891e-06
SRGAP2B	3.87161e-10	0.844286	0.098	0.051	4.2007e-06
GALNT13	4.57105e-10	-0.540859	0.166	0.26	4.95959e-06
OLR1	5.85999e-10	0.736638	0.048	0.018	6.35809e-06
SOX6	1.22699e-09	-0.833667	0.141	0.22	1.33128e-05
DLGAP1	1.29005e-09	-0.775886	0.137	0.218	1.3997e-05
RUNX1	1.88173e-09	0.578554	0.092	0.047	2.04167e-05
DPP6	1.88945e-09	-0.65309	0.196	0.282	2.05005e-05
FOS	2.07622e-09	0.516049	0.155	0.094	2.2527e-05
HS6ST3	2.22364e-09	-0.777064	0.045	0.107	2.41265e-05
MAP2	2.37211e-09	-0.656575	0.096	0.171	2.57374e-05
GRM5	2.57102e-09	-0.641579	0.051	0.115	2.78956e-05
PTPRT	3.04824e-09	-0.587882	0.034	0.092	3.30734e-05
COL11A1	3.46707e-09	-0.546316	0.035	0.094	3.76177e-05
RIMS2	3.68353e-09	-0.674893	0.071	0.14	3.99663e-05
CNTNAP2	6.49813e-09	-0.551836	0.325	0.419	7.05047e-05
CEBPD	7.90966e-09	0.540862	0.084	0.043	8.58198e-05
ABR	9.15809e-09	0.55072	0.165	0.106	9.93653e-05
BHLHE41	1.02228e-08	0.557158	0.113	0.064	0.000110918
MBNL1	1.0743e-08	0.503409	0.357	0.283	0.000116562
ARHGAP24	1.71103e-08	0.896694	0.196	0.137	0.000185647
DSCAM	2.39148e-08	-1.15976	0.13	0.2	0.000259475
SCN1A	2.61186e-08	-0.555341	0.04	0.095	0.000283387
MAVS	2.6491e-08	0.505585	0.085	0.045	0.000287427
TMSB4X	3.20741e-08	0.628577	0.406	0.339	0.000348004
LPCAT2	3.40916e-08	0.562839	0.069	0.033	0.000369894
IFITM3	4.88694e-08	0.581161	0.11	0.064	0.000530233
ZNF462	5.28944e-08	-0.512504	0.095	0.163	0.000573905
PTPRZ1	6.52034e-08	-0.814433	0.188	0.258	0.000707457
NELL1	7.41348e-08	-0.510364	0.024	0.071	0.000804363
KCNMB2-AS1	7.44049e-08	-0.53776	0.05	0.106	0.000807293
CNTNAP5	8.89754e-08	-0.540153	0.088	0.154	0.000965383
DAB1	9.24114e-08	-0.553741	0.13	0.202	0.00100266
PCDH7	1.17498e-07	-0.572222	0.115	0.184	0.00127486
FGD4	1.39543e-07	0.52654	0.161	0.107	0.00151404
NCALD	1.42626e-07	-0.518125	0.032	0.08	0.0015475
PDZRN4	1.87722e-07	-0.634298	0.046	0.098	0.00203678
RPS28	1.98297e-07	0.545245	0.156	0.103	0.00215152
SORL1	2.24511e-07	0.674322	0.181	0.127	0.00243595
ZFP36L1	3.19097e-07	0.59305	0.176	0.122	0.0034622
AOAH	3.43333e-07	0.509075	0.101	0.059	0.00372517
HSPA1B	3.45684e-07	0.542607	0.154	0.101	0.00375067
SEZ6L	4.18585e-07	-0.550804	0.04	0.088	0.00454165
SH3RF3	4.45182e-07	0.581105	0.091	0.052	0.00483022
XKR4	4.52178e-07	-0.533792	0.051	0.103	0.00490613
RIMS1	4.72517e-07	-0.515644	0.044	0.094	0.00512681
TUBA1B	5.26125e-07	0.533966	0.194	0.137	0.00570846
NKAIN3	8.20012e-07	-0.559376	0.159	0.227	0.00889713
CCSER1	1.96649e-06	-0.537628	0.077	0.132	0.0213364
PLXDC2	3.20292e-06	0.684163	0.463	0.416	0.0347517
ZNF385D	4.22007e-06	-0.59584	0.046	0.091	0.0457878
