## Supplementary Table S2 for "DPCGS: a computational framework for linking GWAS to single-cell transcriptomics in complex traits and diseases"

### Sheet: Supplementary Table S2 Reactome
ID	Description	GeneRatio	BgRatio	pvalue	p.adjust	qvalue	geneID	Count
R-HSA-202427	Phosphorylation of CD3 and TCR zeta chains	5/66	22/10856	1.73095e-07	6.61223e-05	5.66659e-05	HLA-DRA/PTPRC/HLA-DPB1/HLA-DRB1/HLA-DPA1	5
R-HSA-9013149	RAC1 GTPase cycle	9/66	185/10856	1.59985e-06	0.000305572	0.000261871	DOCK8/ARHGAP15/CYBA/ARHGAP25/SRGAP2/CYFIP1/DOCK4/ABR/ARHGAP24	9
R-HSA-202430	Translocation of ZAP-70 to Immunological synapse	4/66	19/10856	4.50924e-06	0.000574177	0.000492061	HLA-DRA/HLA-DPB1/HLA-DRB1/HLA-DPA1	4
R-HSA-512988	Interleukin-3, Interleukin-5 and GM-CSF signaling	5/66	48/10856	9.96364e-06	0.000772785	0.000662266	INPP5D/BLNK/SYK/CSF2RA/LYN	5
R-HSA-389948	PD-1 signaling	4/66	23/10856	1.0115e-05	0.000772785	0.000662266	HLA-DRA/HLA-DPB1/HLA-DRB1/HLA-DPA1	4
R-HSA-202433	Generation of second messenger molecules	4/66	34/10856	5.03787e-05	0.00310804	0.00266355	HLA-DRA/HLA-DPB1/HLA-DRB1/HLA-DPA1	4
R-HSA-388841	Costimulation by the CD28 family	5/66	69/10856	5.92731e-05	0.00310804	0.00266355	HLA-DRA/HLA-DPB1/HLA-DRB1/LYN/HLA-DPA1	5
R-HSA-9012999	RHO GTPase cycle	11/66	443/10856	6.50899e-05	0.00310804	0.00266355	DOCK8/ARHGAP15/CYBA/ARHGAP25/SRGAP2/CYFIP1/DOCK4/ABR/ARHGAP24/FGD4/TUBA1B	11
R-HSA-202403	TCR signaling	6/66	120/10856	8.51093e-05	0.00361242	0.00309579	INPP5D/HLA-DRA/PTPRC/HLA-DPB1/HLA-DRB1/HLA-DPA1	6
R-HSA-2132295	MHC class II antigen presentation	6/66	123/10856	9.76144e-05	0.00372887	0.00319559	CD74/HLA-DRA/HLA-DPB1/HLA-DRB1/HLA-DPA1/TUBA1B	6
R-HSA-76002	Platelet activation, signaling and aggregation	8/66	263/10856	0.000181608	0.00630676	0.0054048	APBB1IP/A2M/PLA2G4A/SYK/SRGN/P2RY12/LYN/TMSB4X	8
R-HSA-877300	Interferon gamma signaling	5/66	91/10856	0.000221302	0.00704479	0.00603729	HLA-DRA/HLA-E/HLA-DPB1/HLA-DRB1/HLA-DPA1	5
R-HSA-9013423	RAC3 GTPase cycle	5/66	94/10856	0.000257578	0.00756883	0.00648637	ARHGAP15/CYBA/SRGAP2/CYFIP1/ABR	5
R-HSA-912631	Regulation of signaling by CBL	3/66	22/10856	0.000304325	0.00796541	0.00682624	BLNK/SYK/LYN	3
R-HSA-202424	Downstream TCR signaling	5/66	98/10856	0.000312778	0.00796541	0.00682624	INPP5D/HLA-DRA/HLA-DPB1/HLA-DRB1/HLA-DPA1	5
R-HSA-166663	Initial triggering of complement	3/66	23/10856	0.000348456	0.00831939	0.00712959	C1QA/C1QB/C3	3
R-HSA-9013148	CDC42 GTPase cycle	6/66	159/10856	0.000395158	0.00887943	0.00760954	DOCK8/CYBA/SRGAP2/ABR/ARHGAP24/FGD4	6
R-HSA-449147	Signaling by Interleukins	10/66	462/10856	0.00043781	0.00901975	0.0077298	INPP5D/BLNK/SYK/CSF3R/CSF1R/CSF2RA/LYN/MEF2C/FOS/CEBPD	10
R-HSA-9705462	Inactivation of CSF3 (G-CSF) signaling	3/66	25/10856	0.000448626	0.00901975	0.0077298	SYK/CSF3R/LYN	3
R-HSA-9674555	Signaling by CSF3 (G-CSF)	3/66	30/10856	0.000774924	0.0148011	0.0126843	SYK/CSF3R/LYN	3
R-HSA-2871796	FCERI mediated MAPK activation	3/66	32/10856	0.00093853	0.0162963	0.0139657	SYK/LYN/FOS	3
R-HSA-983695	Antigen activates B Cell Receptor (BCR) leading to generation of second messengers	3/66	32/10856	0.00093853	0.0162963	0.0139657	BLNK/SYK/LYN	3
R-HSA-913531	Interferon Signaling	6/66	199/10856	0.00128174	0.0212881	0.0182436	HLA-DRA/HLA-E/HLA-DPB1/HLA-DRB1/HLA-DPA1/IFITM3	6
R-HSA-450531	Regulation of mRNA stability by proteins that bind AU-rich elements	4/66	88/10856	0.0019814	0.0302757	0.0259459	HSPA1A/HSPB1/ZFP36L1/HSPA1B	4
R-HSA-9013404	RAC2 GTPase cycle	4/66	88/10856	0.0019814	0.0302757	0.0259459	CYBA/CYFIP1/DOCK4/ABR	4
R-HSA-2029481	FCGR activation	2/66	12/10856	0.00231009	0.0313393	0.0268573	SYK/LYN	2
R-HSA-210990	PECAM1 interactions	2/66	12/10856	0.00231009	0.0313393	0.0268573	INPP5D/LYN	2
R-HSA-417957	P2Y receptors	2/66	12/10856	0.00231009	0.0313393	0.0268573	LPAR6/P2RY12	2
R-HSA-451927	Interleukin-2 family signaling	3/66	44/10856	0.00237916	0.0313393	0.0268573	INPP5D/SYK/CSF2RA	3
R-HSA-977606	Regulation of Complement cascade	3/66	47/10856	0.00287535	0.0366128	0.0313766	C1QA/C1QB/C3	3
R-HSA-166786	Creation of C4 and C2 activators	2/66	14/10856	0.00316024	0.0377254	0.0323301	C1QA/C1QB	2
R-HSA-3371568	Attenuation phase	2/66	14/10856	0.00316024	0.0377254	0.0323301	HSPA1A/HSPA1B	2
R-HSA-2730905	Role of LAT2/NTAL/LAB on calcium mobilization	2/66	16/10856	0.00413483	0.046456	0.0398121	SYK/LYN	2
R-HSA-418038	Nucleotide-like (purinergic) receptors	2/66	16/10856	0.00413483	0.046456	0.0398121	LPAR6/P2RY12	2
R-HSA-9658195	Leishmania infection	6/66	254/10856	0.00434735	0.0474482	0.0406625	C3/SYK/CYBA/LYN/CYFIP1/RHBDF2	6
R-HSA-3371497	HSP90 chaperone cycle for steroid hormone receptors (SHR)	3/66	55/10856	0.00449427	0.0476892	0.040869	HSPA1A/HSPA1B/TUBA1B	3
R-HSA-450408	AUF1 (hnRNP D0) binds and destabilizes mRNA	3/66	56/10856	0.00472824	0.0488158	0.0418345	HSPA1A/HSPB1/HSPA1B	3
R-HSA-166658	Complement cascade	3/66	58/10856	0.00521798	0.0510005	0.0437067	C1QA/C1QB/C3	3
R-HSA-9664407	Parasite infection	3/66	59/10856	0.00547388	0.0510005	0.0437067	SYK/LYN/CYFIP1	3
R-HSA-9664417	Leishmania phagocytosis	3/66	59/10856	0.00547388	0.0510005	0.0437067	SYK/LYN/CYFIP1	3
R-HSA-9664422	FCGR3A-mediated phagocytosis	3/66	59/10856	0.00547388	0.0510005	0.0437067	SYK/LYN/CYFIP1	3
R-HSA-6798695	Neutrophil degranulation	8/66	480/10856	0.00831832	0.0756571	0.064837	ATP8B4/C3/PTPRC/HSPA1A/CYBA/CYFIP1/OLR1/HSPA1B	8
R-HSA-3371571	HSF1-dependent transactivation	2/66	24/10856	0.0092173	0.0800229	0.0685785	HSPA1A/HSPA1B	2
R-HSA-449836	Other interleukin signaling	2/66	24/10856	0.0092173	0.0800229	0.0685785	CSF3R/CSF1R	2
R-HSA-202733	Cell surface interactions at the vascular wall	4/66	137/10856	0.00956363	0.0811846	0.069574	INPP5D/CD74/LYN/OLR1	4
R-HSA-354192	Integrin signaling	2/66	27/10856	0.0115857	0.0922026	0.0790163	APBB1IP/SYK	2
R-HSA-5621480	Dectin-2 family	2/66	27/10856	0.0115857	0.0922026	0.0790163	SYK/LYN	2
R-HSA-912526	Interleukin receptor SHC signaling	2/66	27/10856	0.0115857	0.0922026	0.0790163	INPP5D/CSF2RA	2
R-HSA-1482788	Acyl chain remodelling of PC	2/66	28/10856	0.0124284	0.0968904	0.0830337	PLA2G4A/LPCAT2	2
R-HSA-2424491	DAP12 signaling	2/66	30/10856	0.0141915	0.108423	0.0929172	SYK/HLA-E	2
R-HSA-450282	MAPK targets/ Nuclear events mediated by MAP kinases	2/66	31/10856	0.0151113	0.112733	0.0966109	MEF2C/FOS	2
R-HSA-2029480	Fcgamma receptor (FCGR) dependent phagocytosis	3/66	86/10856	0.0153459	0.112733	0.0966109	SYK/LYN/CYFIP1	3
R-HSA-168274	Export of Viral Ribonucleoproteins from Nucleus	2/66	33/10856	0.0170258	0.118129	0.101235	HSPA1A/HSPA1B	2
R-HSA-2871809	FCERI mediated Ca+2 mobilization	2/66	33/10856	0.0170258	0.118129	0.101235	SYK/LYN	2
R-HSA-392518	Signal amplification	2/66	33/10856	0.0170258	0.118129	0.101235	PLA2G4A/P2RY12	2
R-HSA-9616222	Transcriptional regulation of granulopoiesis	3/66	90/10856	0.0173174	0.118129	0.101235	FLI1/CSF3R/RUNX1	3
R-HSA-114604	GPVI-mediated activation cascade	2/66	35/10856	0.0190377	0.127586	0.10934	SYK/LYN	2
R-HSA-4420097	VEGFA-VEGFR2 Pathway	3/66	99/10856	0.022249	0.146537	0.12558	CYBA/HSPB1/CYFIP1	3
R-HSA-76009	Platelet Aggregation (Plug Formation)	2/66	39/10856	0.0233441	0.151143	0.129527	APBB1IP/SYK	2
R-HSA-9664323	FCGR3A-mediated IL10 synthesis	2/66	40/10856	0.0244777	0.155841	0.133554	SYK/LYN	2
R-HSA-194138	Signaling by VEGF	3/66	108/10856	0.0278704	0.174533	0.149572	CYBA/HSPB1/CYFIP1	3
R-HSA-2172127	DAP12 interactions	2/66	45/10856	0.0304724	0.185481	0.158954	SYK/HLA-E	2
R-HSA-983705	Signaling by the B Cell Receptor (BCR)	3/66	112/10856	0.0305898	0.185481	0.158954	BLNK/SYK/LYN	3
R-HSA-6811436	COPI-independent Golgi-to-ER retrograde traffic	2/66	51/10856	0.0383462	0.228879	0.196146	PLA2G4A/TUBA1B	2
R-HSA-114608	Platelet degranulation	3/66	129/10856	0.0436456	0.253129	0.216928	A2M/SRGN/TMSB4X	3
R-HSA-418594	G alpha (i) signalling events	5/66	318/10856	0.0437344	0.253129	0.216928	C3/PLA2G4A/CX3CR1/RGS1/P2RY12	5
R-HSA-2454202	Fc epsilon receptor (FCERI) signaling	3/66	134/10856	0.0479389	0.268472	0.230076	SYK/LYN/FOS	3
R-HSA-76005	Response to elevated platelet cytosolic Ca2+	3/66	134/10856	0.0479389	0.268472	0.230076	A2M/SRGN/TMSB4X	3
R-HSA-166016	Toll Like Receptor 4 (TLR4) Cascade	3/66	135/10856	0.0488217	0.268472	0.230076	LY86/MEF2C/FOS	3
R-HSA-193648	NRAGE signals death through JNK	2/66	59/10856	0.0498992	0.268472	0.230076	ABR/FGD4	2
R-HSA-2142753	Arachidonic acid metabolism	2/66	59/10856	0.0498992	0.268472	0.230076	PLA2G4A/TBXAS1	2
R-HSA-198725	Nuclear Events (kinase and transcription factor activation)	2/66	61/10856	0.0529615	0.277141	0.237506	MEF2C/FOS	2
R-HSA-2029482	Regulation of actin dynamics for phagocytic cup formation	2/66	61/10856	0.0529615	0.277141	0.237506	SYK/CYFIP1	2
R-HSA-5621481	C-type lectin receptors (CLRs)	3/66	142/10856	0.0552245	0.2826	0.242184	CLEC7A/SYK/LYN	3
R-HSA-450294	MAP kinase activation	2/66	64/10856	0.0576771	0.2826	0.242184	MEF2C/FOS	2
R-HSA-1483115	Hydrolysis of LPC	1/66	10/10856	0.0591832	0.2826	0.242184	PLA2G4A	1
R-HSA-2465910	MASTL Facilitates Mitotic Progression	1/66	10/10856	0.0591832	0.2826	0.242184	ARPP19	1
R-HSA-450341	Activation of the AP-1 family of transcription factors	1/66	10/10856	0.0591832	0.2826	0.242184	FOS	1
R-HSA-549127	Organic cation transport	1/66	10/10856	0.0591832	0.2826	0.242184	RUNX1	1
R-HSA-8877330	RUNX1 and FOXP3 control the development of regulatory T lymphocytes (Tregs)	1/66	10/10856	0.0591832	0.2826	0.242184	RUNX1	1
R-HSA-1236977	Endosomal/Vacuolar pathway	1/66	11/10856	0.0649082	0.288218	0.246999	HLA-E	1
R-HSA-3371453	Regulation of HSF1-mediated heat shock response	2/66	69/10856	0.0658461	0.288218	0.246999	HSPA1A/HSPA1B	2
R-HSA-400253	Circadian Clock	2/66	70/10856	0.0675242	0.288218	0.246999	MEF2C/BHLHE41	2
R-HSA-168255	Influenza Infection	3/66	156/10856	0.0691666	0.288218	0.246999	HSPA1A/RPS28/HSPA1B	3
R-HSA-168898	Toll-like Receptor Cascades	3/66	157/10856	0.0702186	0.288218	0.246999	LY86/MEF2C/FOS	3
R-HSA-211979	Eicosanoids	1/66	12/10856	0.070599	0.288218	0.246999	TBXAS1	1
R-HSA-879518	Transport of organic anions	1/66	12/10856	0.070599	0.288218	0.246999	SLCO2B1	1
R-HSA-9020558	Interleukin-2 signaling	1/66	12/10856	0.070599	0.288218	0.246999	SYK	1
R-HSA-9027276	Erythropoietin activates Phosphoinositide-3-kinase (PI3K)	1/66	12/10856	0.070599	0.288218	0.246999	LYN	1
R-HSA-933543	NF-kB activation through FADD/RIP-1 pathway mediated by caspase-8 and -10	1/66	12/10856	0.070599	0.288218	0.246999	MAVS	1
R-HSA-9664420	Killing mechanisms	1/66	12/10856	0.070599	0.288218	0.246999	CYBA	1
R-HSA-9673324	WNT5:FZD7-mediated leishmania damping	1/66	12/10856	0.070599	0.288218	0.246999	CYBA	1
R-HSA-448424	Interleukin-17 signaling	2/66	72/10856	0.0709228	0.288218	0.246999	MEF2C/FOS	2
R-HSA-909733	Interferon alpha/beta signaling	2/66	72/10856	0.0709228	0.288218	0.246999	HLA-E/IFITM3	2
R-HSA-9013408	RHOG GTPase cycle	2/66	74/10856	0.0743764	0.299072	0.2563	CYFIP1/DOCK4	2
R-HSA-204998	Cell death signalling via NRAGE, NRIF and NADE	2/66	76/10856	0.0778834	0.30375	0.260309	ABR/FGD4	2
R-HSA-9009391	Extra-nuclear estrogen signaling	2/66	77/10856	0.0796563	0.30375	0.260309	HSPB1/FOS	2
R-HSA-9027284	Erythropoietin activates RAS	1/66	14/10856	0.0818783	0.30375	0.260309	LYN	1
R-HSA-918233	TRAF3-dependent IRF activation pathway	1/66	14/10856	0.0818783	0.30375	0.260309	MAVS	1
R-HSA-983231	Factors involved in megakaryocyte development and platelet production	3/66	168/10856	0.0822644	0.30375	0.260309	DOCK8/DOCK4/TUBA1B	3
R-HSA-9662851	Anti-inflammatory response favouring Leishmania parasite infection	3/66	169/10856	0.0834016	0.30375	0.260309	SYK/LYN/RHBDF2	3
R-HSA-9664433	Leishmania parasite growth and survival	3/66	169/10856	0.0834016	0.30375	0.260309	SYK/LYN/RHBDF2	3
R-HSA-416482	G alpha (12/13) signalling events	2/66	80/10856	0.08505	0.30375	0.260309	ABR/FGD4	2
R-HSA-189483	Heme degradation	1/66	15/10856	0.0874673	0.30375	0.260309	SLCO2B1	1
R-HSA-2162123	Synthesis of Prostaglandins (PG) and Thromboxanes (TX)	1/66	15/10856	0.0874673	0.30375	0.260309	TBXAS1	1
R-HSA-354194	GRB2:SOS provides linkage to MAPK signaling for Integrins	1/66	15/10856	0.0874673	0.30375	0.260309	APBB1IP	1
R-HSA-372708	p130Cas linkage to MAPK signaling for integrins	1/66	15/10856	0.0874673	0.30375	0.260309	APBB1IP	1
R-HSA-549132	Organic cation/anion/zwitterion transport	1/66	15/10856	0.0874673	0.30375	0.260309	RUNX1	1
R-HSA-75892	Platelet Adhesion to exposed collagen	1/66	15/10856	0.0874673	0.30375	0.260309	LYN	1
R-HSA-975577	N-Glycan antennae elongation	1/66	15/10856	0.0874673	0.30375	0.260309	ST6GAL1	1
R-HSA-1433559	Regulation of KIT signaling	1/66	16/10856	0.0930228	0.315912	0.270732	LYN	1
R-HSA-168142	Toll Like Receptor 10 (TLR10) Cascade	2/66	85/10856	0.0942775	0.315912	0.270732	MEF2C/FOS	2
R-HSA-168176	Toll Like Receptor 5 (TLR5) Cascade	2/66	85/10856	0.0942775	0.315912	0.270732	MEF2C/FOS	2
R-HSA-975871	MyD88 cascade initiated on plasma membrane	2/66	85/10856	0.0942775	0.315912	0.270732	MEF2C/FOS	2
R-HSA-1482922	Acyl chain remodelling of PI	1/66	17/10856	0.098545	0.319019	0.273394	PLA2G4A	1
R-HSA-432142	Platelet sensitization by LDL	1/66	17/10856	0.098545	0.319019	0.273394	PLA2G4A	1
R-HSA-450385	Butyrate Response Factor 1 (BRF1) binds and destabilizes mRNA	1/66	17/10856	0.098545	0.319019	0.273394	ZFP36L1	1
R-HSA-8934593	Regulation of RUNX1 Expression and Activity	1/66	17/10856	0.098545	0.319019	0.273394	RUNX1	1
R-HSA-3371556	Cellular response to heat stress	2/66	89/10856	0.101859	0.326976	0.280213	HSPA1A/HSPA1B	2
R-HSA-190840	Microtubule-dependent trafficking of connexons from Golgi to the plasma membrane	1/66	18/10856	0.104034	0.329675	0.282527	TUBA1B	1
R-HSA-975138	TRAF6 mediated induction of NFkB and MAP kinases upon TLR7/8 or 9 activation	2/66	91/10856	0.105712	0.329675	0.282527	MEF2C/FOS	2
R-HSA-975155	MyD88 dependent cascade initiated on endosome	2/66	92/10856	0.107653	0.329675	0.282527	MEF2C/FOS	2
R-HSA-1482925	Acyl chain remodelling of PG	1/66	19/10856	0.10949	0.329675	0.282527	PLA2G4A	1
R-HSA-190872	Transport of connexons to the plasma membrane	1/66	19/10856	0.10949	0.329675	0.282527	TUBA1B	1
R-HSA-416700	Other semaphorin interactions	1/66	19/10856	0.10949	0.329675	0.282527	PTPRC	1
R-HSA-8963898	Plasma lipoprotein assembly	1/66	19/10856	0.10949	0.329675	0.282527	A2M	1
R-HSA-168181	Toll Like Receptor 7/8 (TLR7/8) Cascade	2/66	93/10856	0.109604	0.329675	0.282527	MEF2C/FOS	2
R-HSA-168164	Toll Like Receptor 3 (TLR3) Cascade	2/66	94/10856	0.111564	0.33295	0.285333	MEF2C/FOS	2
R-HSA-9669938	Signaling by KIT in disease	1/66	20/10856	0.114914	0.335687	0.287679	LYN	1
R-HSA-9670439	Signaling by phosphorylated juxtamembrane, extracellular and kinase domain KIT mutants	1/66	20/10856	0.114914	0.335687	0.287679	LYN	1
R-HSA-168138	Toll Like Receptor 9 (TLR9) Cascade	2/66	96/10856	0.115513	0.335687	0.287679	MEF2C/FOS	2
R-HSA-193704	p75 NTR receptor-mediated signalling	2/66	97/10856	0.117501	0.335687	0.287679	ABR/FGD4	2
R-HSA-389513	CTLA4 inhibitory signaling	1/66	21/10856	0.120305	0.335687	0.287679	LYN	1
R-HSA-5621575	CD209 (DC-SIGN) signaling	1/66	21/10856	0.120305	0.335687	0.287679	LYN	1
R-HSA-166166	MyD88-independent TLR4 cascade	2/66	99/10856	0.121502	0.335687	0.287679	MEF2C/FOS	2
R-HSA-937061	TRIF(TICAM1)-mediated TLR4 signaling	2/66	99/10856	0.121502	0.335687	0.287679	MEF2C/FOS	2
R-HSA-166058	MyD88:MAL(TIRAP) cascade initiated on plasma membrane	2/66	101/10856	0.125538	0.335687	0.287679	MEF2C/FOS	2
R-HSA-168188	Toll Like Receptor TLR6:TLR2 Cascade	2/66	101/10856	0.125538	0.335687	0.287679	MEF2C/FOS	2
R-HSA-5607764	CLEC7A (Dectin-1) signaling	2/66	101/10856	0.125538	0.335687	0.287679	CLEC7A/SYK	2
R-HSA-198753	ERK/MAPK targets	1/66	22/10856	0.125663	0.335687	0.287679	MEF2C	1
R-HSA-389977	Post-chaperonin tubulin folding pathway	1/66	22/10856	0.125663	0.335687	0.287679	TUBA1B	1
R-HSA-392170	ADP signalling through P2Y purinoceptor 12	1/66	22/10856	0.125663	0.335687	0.287679	P2RY12	1
R-HSA-9613829	Chaperone Mediated Autophagy	1/66	22/10856	0.125663	0.335687	0.287679	GFAP	1
R-HSA-140837	Intrinsic Pathway of Fibrin Clot Formation	1/66	23/10856	0.130989	0.335843	0.287813	A2M	1
R-HSA-1482801	Acyl chain remodelling of PS	1/66	23/10856	0.130989	0.335843	0.287813	PLA2G4A	1
R-HSA-168179	Toll Like Receptor TLR1:TLR2 Cascade	2/66	104/10856	0.131651	0.335843	0.287813	MEF2C/FOS	2
R-HSA-181438	Toll Like Receptor 2 (TLR2) Cascade	2/66	104/10856	0.131651	0.335843	0.287813	MEF2C/FOS	2
R-HSA-1236975	Antigen processing-Cross presentation	2/66	105/10856	0.133704	0.335843	0.287813	HLA-E/CYBA	2
R-HSA-5668599	RHO GTPases Activate NADPH Oxidases	1/66	24/10856	0.136284	0.335843	0.287813	CYBA	1
R-HSA-933542	TRAF6 mediated NF-kB activation	1/66	24/10856	0.136284	0.335843	0.287813	MAVS	1
R-HSA-9634638	Estrogen-dependent nuclear events downstream of ESR-membrane signaling	1/66	24/10856	0.136284	0.335843	0.287813	FOS	1
R-HSA-977068	Termination of O-glycan biosynthesis	1/66	24/10856	0.136284	0.335843	0.287813	ST6GAL1	1
R-HSA-982772	Growth hormone receptor signaling	1/66	24/10856	0.136284	0.335843	0.287813	LYN	1
R-HSA-195258	RHO GTPase Effectors	4/66	327/10856	0.137341	0.335843	0.287813	CYBA/SRGAP2/CYFIP1/TUBA1B	4
R-HSA-1483257	Phospholipid metabolism	3/66	212/10856	0.138198	0.335843	0.287813	INPP5D/PLA2G4A/LPCAT2	3
R-HSA-6785807	Interleukin-4 and Interleukin-13 signaling	2/66	108/10856	0.139907	0.335843	0.287813	FOS/CEBPD	2
R-HSA-2029485	Role of phospholipids in phagocytosis	1/66	25/10856	0.141547	0.335843	0.287813	SYK	1
R-HSA-389960	Formation of tubulin folding intermediates by CCT/TriC	1/66	25/10856	0.141547	0.335843	0.287813	TUBA1B	1
R-HSA-418592	ADP signalling through P2Y purinoceptor 1	1/66	25/10856	0.141547	0.335843	0.287813	PLA2G4A	1
R-HSA-9006335	Signaling by Erythropoietin	1/66	25/10856	0.141547	0.335843	0.287813	LYN	1
R-HSA-983170	Antigen Presentation: Folding, assembly and peptide loading of class I MHC	1/66	25/10856	0.141547	0.335843	0.287813	HLA-E	1
R-HSA-373076	Class A/1 (Rhodopsin-like receptors)	4/66	335/10856	0.146183	0.339813	0.291214	LPAR6/C3/CX3CR1/P2RY12	4
R-HSA-9660826	Purinergic signaling in leishmaniasis infection	1/66	26/10856	0.146778	0.339813	0.291214	C3	1
R-HSA-9664424	Cell recruitment (pro-inflammatory response)	1/66	26/10856	0.146778	0.339813	0.291214	C3	1
R-HSA-975576	N-glycan antennae elongation in the medial/trans-Golgi	1/66	26/10856	0.146778	0.339813	0.291214	ST6GAL1	1
R-HSA-1368108	BMAL1:CLOCK,NPAS2 activates circadian gene expression	1/66	27/10856	0.151977	0.347637	0.29792	BHLHE41	1
R-HSA-189445	Metabolism of porphyrins	1/66	27/10856	0.151977	0.347637	0.29792	SLCO2B1	1
R-HSA-8939211	ESR-mediated signaling	3/66	223/10856	0.153826	0.349484	0.299503	HSPB1/RUNX1/FOS	3
R-HSA-187037	Signaling by NTRK1 (TRKA)	2/66	115/10856	0.154615	0.349484	0.299503	MEF2C/FOS	2
R-HSA-1855204	Synthesis of IP3 and IP4 in the cytosol	1/66	28/10856	0.157146	0.351051	0.300846	INPP5D	1
R-HSA-9683701	Translation of structural proteins	1/66	28/10856	0.157146	0.351051	0.300846	ST6GAL1	1
R-HSA-5683826	Surfactant metabolism	1/66	29/10856	0.162283	0.354241	0.30358	CSF2RA	1
R-HSA-933541	TRAF6 mediated IRF7 activation	1/66	29/10856	0.162283	0.354241	0.30358	MAVS	1
R-HSA-9619483	Activation of AMPK downstream of NMDARs	1/66	29/10856	0.162283	0.354241	0.30358	TUBA1B	1
R-HSA-9694548	Maturation of spike protein	1/66	29/10856	0.162283	0.354241	0.30358	ST6GAL1	1
R-HSA-1482839	Acyl chain remodelling of PE	1/66	30/10856	0.16739	0.35923	0.307855	PLA2G4A	1
R-HSA-3928663	EPHA-mediated growth cone collapse	1/66	30/10856	0.16739	0.35923	0.307855	LYN	1
R-HSA-525793	Myogenesis	1/66	30/10856	0.16739	0.35923	0.307855	MEF2C	1
R-HSA-2022928	HS-GAG biosynthesis	1/66	31/10856	0.172466	0.366011	0.313666	HS3ST4	1
R-HSA-9668328	Sealing of the nuclear envelope (NE) by ESCRT-III	1/66	31/10856	0.172466	0.366011	0.313666	TUBA1B	1
R-HSA-1251985	Nuclear signaling by ERBB4	1/66	32/10856	0.177511	0.370543	0.31755	GFAP	1
R-HSA-389958	Cooperation of Prefoldin and TriC/CCT in actin and tubulin folding	1/66	32/10856	0.177511	0.370543	0.31755	TUBA1B	1
R-HSA-5626467	RHO GTPases activate IQGAPs	1/66	32/10856	0.177511	0.370543	0.31755	TUBA1B	1
R-HSA-389356	CD28 co-stimulation	1/66	33/10856	0.182527	0.376893	0.322991	LYN	1
R-HSA-4085001	Sialic acid metabolism	1/66	33/10856	0.182527	0.376893	0.322991	ST6GAL1	1
R-HSA-1483206	Glycerophospholipid biosynthesis	2/66	129/10856	0.184844	0.378992	0.32479	PLA2G4A/LPCAT2	2
R-HSA-5579029	Metabolic disorders of biological oxidation enzymes	1/66	34/10856	0.187512	0.378992	0.32479	TBXAS1	1
R-HSA-9013420	RHOU GTPase cycle	1/66	34/10856	0.187512	0.378992	0.32479	SRGAP2	1
R-HSA-936440	Negative regulators of DDX58/IFIH1 signaling	1/66	34/10856	0.187512	0.378992	0.32479	MAVS	1
R-HSA-198933	Immunoregulatory interactions between a Lymphoid and a non-Lymphoid cell	2/66	132/10856	0.191435	0.384713	0.329693	C3/HLA-E	2
R-HSA-8856688	Golgi-to-ER retrograde transport	2/66	133/10856	0.193639	0.384713	0.329693	PLA2G4A/TUBA1B	2
R-HSA-166520	Signaling by NTRKs	2/66	134/10856	0.195846	0.384713	0.329693	MEF2C/FOS	2
R-HSA-1222556	ROS and RNS production in phagocytes	1/66	36/10856	0.197392	0.384713	0.329693	CYBA	1
R-HSA-190861	Gap junction assembly	1/66	36/10856	0.197392	0.384713	0.329693	TUBA1B	1
R-HSA-5663213	RHO GTPases Activate WASPs and WAVEs	1/66	36/10856	0.197392	0.384713	0.329693	CYFIP1	1
R-HSA-6802948	Signaling by high-kinase activity BRAF mutants	1/66	36/10856	0.197392	0.384713	0.329693	APBB1IP	1
R-HSA-3299685	Detoxification of Reactive Oxygen Species	1/66	37/10856	0.202288	0.391211	0.335262	CYBA	1
R-HSA-5689896	Ovarian tumor domain proteases	1/66	38/10856	0.207154	0.391211	0.335262	MAVS	1
R-HSA-8939243	RUNX1 interacts with co-factors whose precise effect on RUNX1 targets is not known	1/66	38/10856	0.207154	0.391211	0.335262	RUNX1	1
R-HSA-9013407	RHOH GTPase cycle	1/66	38/10856	0.207154	0.391211	0.335262	TUBA1B	1
R-HSA-9607240	FLT3 Signaling	1/66	38/10856	0.207154	0.391211	0.335262	SYK	1
R-HSA-5663220	RHO GTPases Activate Formins	2/66	140/10856	0.209157	0.391211	0.335262	SRGAP2/TUBA1B	2
R-HSA-73887	Death Receptor Signalling	2/66	141/10856	0.211386	0.391211	0.335262	ABR/FGD4	2
R-HSA-111996	Ca-dependent events	1/66	39/10856	0.211991	0.391211	0.335262	PLA2G4A	1
R-HSA-140877	Formation of Fibrin Clot (Clotting Cascade)	1/66	39/10856	0.211991	0.391211	0.335262	A2M	1
R-HSA-8853884	Transcriptional Regulation by VENTX	1/66	39/10856	0.211991	0.391211	0.335262	CSF1R	1
R-HSA-9031628	NGF-stimulated transcription	1/66	39/10856	0.211991	0.391211	0.335262	FOS	1
R-HSA-1483166	Synthesis of PA	1/66	40/10856	0.216799	0.396255	0.339585	PLA2G4A	1
R-HSA-5674135	MAP2K and MAPK activation	1/66	40/10856	0.216799	0.396255	0.339585	APBB1IP	1
R-HSA-9609736	Assembly and cell surface presentation of NMDA receptors	1/66	41/10856	0.221578	0.403062	0.345418	TUBA1B	1
R-HSA-8980692	RHOA GTPase cycle	2/66	147/10856	0.224805	0.404008	0.346229	ABR/ARHGAP24	2
R-HSA-3928662	EPHB-mediated forward signaling	1/66	42/10856	0.226329	0.404008	0.346229	LYN	1
R-HSA-8955332	Carboxyterminal post-translational modifications of tubulin	1/66	42/10856	0.226329	0.404008	0.346229	TUBA1B	1
R-HSA-9035034	RHOF GTPase cycle	1/66	42/10856	0.226329	0.404008	0.346229	SRGAP2	1
R-HSA-1433557	Signaling by SCF-KIT	1/66	43/10856	0.231051	0.405728	0.347703	LYN	1
R-HSA-9646399	Aggrephagy	1/66	43/10856	0.231051	0.405728	0.347703	TUBA1B	1
R-HSA-9656223	Signaling by RAF1 mutants	1/66	43/10856	0.231051	0.405728	0.347703	APBB1IP	1
R-HSA-9018519	Estrogen-dependent gene expression	2/66	150/10856	0.231541	0.405728	0.347703	RUNX1/FOS	2
R-HSA-9612973	Autophagy	2/66	151/10856	0.23379	0.407485	0.349209	GFAP/TUBA1B	2
R-HSA-425397	Transport of vitamins, nucleosides, and related molecules	1/66	44/10856	0.235744	0.407485	0.349209	SLCO2B1	1
R-HSA-9694635	Translation of structural proteins	1/66	44/10856	0.235744	0.407485	0.349209	ST6GAL1	1
R-HSA-190828	Gap junction trafficking	1/66	47/10856	0.249656	0.414646	0.355346	TUBA1B	1
R-HSA-437239	Recycling pathway of L1	1/66	47/10856	0.249656	0.414646	0.355346	TUBA1B	1
R-HSA-6802946	Signaling by moderate kinase activity BRAF mutants	1/66	47/10856	0.249656	0.414646	0.355346	APBB1IP	1
R-HSA-6802949	Signaling by RAS mutants	1/66	47/10856	0.249656	0.414646	0.355346	APBB1IP	1
R-HSA-6802955	Paradoxical activation of RAF signaling by kinase inactive BRAF	1/66	47/10856	0.249656	0.414646	0.355346	APBB1IP	1
R-HSA-69231	Cyclin D associated events in G1	1/66	47/10856	0.249656	0.414646	0.355346	LYN	1
R-HSA-69236	G1 Phase	1/66	47/10856	0.249656	0.414646	0.355346	LYN	1
R-HSA-9649948	Signaling downstream of RAS mutants	1/66	47/10856	0.249656	0.414646	0.355346	APBB1IP	1
R-HSA-9707616	Heme signaling	1/66	47/10856	0.249656	0.414646	0.355346	MEF2C	1
R-HSA-9609646	HCMV Infection	2/66	160/10856	0.254081	0.420169	0.360079	CEBPD/TUBA1B	2
R-HSA-157858	Gap junction trafficking and regulation	1/66	49/10856	0.258792	0.426114	0.365173	TUBA1B	1
R-HSA-1483249	Inositol phosphate metabolism	1/66	50/10856	0.263318	0.431673	0.369937	INPP5D	1
R-HSA-112043	PLC beta mediated events	1/66	51/10856	0.267818	0.431673	0.369937	PLA2G4A	1
R-HSA-3928665	EPH-ephrin mediated repulsion of cells	1/66	51/10856	0.267818	0.431673	0.369937	LYN	1
R-HSA-72695	Formation of the ternary complex, and subsequently, the 43S complex	1/66	51/10856	0.267818	0.431673	0.369937	RPS28	1
R-HSA-9678108	SARS-CoV-1 Infection	1/66	51/10856	0.267818	0.431673	0.369937	ST6GAL1	1
R-HSA-9006931	Signaling by Nuclear Receptors	3/66	299/10856	0.273268	0.438606	0.375879	HSPB1/RUNX1/FOS	3
R-HSA-1660499	Synthesis of PIPs at the plasma membrane	1/66	53/10856	0.276736	0.442314	0.379057	INPP5D	1
R-HSA-5620924	Intraflagellar transport	1/66	54/10856	0.281154	0.447504	0.383504	TUBA1B	1
R-HSA-1638091	Heparan sulfate/heparin (HS-GAG) metabolism	1/66	55/10856	0.285547	0.450739	0.386277	HS3ST4	1
R-HSA-9013409	RHOJ GTPase cycle	1/66	55/10856	0.285547	0.450739	0.386277	DOCK8	1
R-HSA-112040	G-protein mediated events	1/66	56/10856	0.289912	0.452026	0.38738	PLA2G4A	1
R-HSA-2151201	Transcriptional activation of mitochondrial biogenesis	1/66	56/10856	0.289912	0.452026	0.38738	MEF2C	1
R-HSA-5578775	Ion homeostasis	1/66	56/10856	0.289912	0.452026	0.38738	RYR1	1
R-HSA-8978868	Fatty acid metabolism	2/66	177/10856	0.292495	0.4542	0.389243	PLA2G4A/TBXAS1	2
R-HSA-936837	Ion transport by P-type ATPases	1/66	57/10856	0.294252	0.455077	0.389995	ATP8B4	1
R-HSA-1236394	Signaling by ERBB4	1/66	58/10856	0.298565	0.455471	0.390332	GFAP	1
R-HSA-72649	Translation initiation complex formation	1/66	58/10856	0.298565	0.455471	0.390332	RPS28	1
R-HSA-72702	Ribosomal scanning and start codon recognition	1/66	58/10856	0.298565	0.455471	0.390332	RPS28	1
R-HSA-380108	Chemokine receptors bind chemokines	1/66	59/10856	0.302852	0.455471	0.390332	CX3CR1	1
R-HSA-72662	Activation of the mRNA upon binding of the cap-binding complex and eIFs, and subsequent binding to 43S	1/66	59/10856	0.302852	0.455471	0.390332	RPS28	1
R-HSA-9013406	RHOQ GTPase cycle	1/66	59/10856	0.302852	0.455471	0.390332	SRGAP2	1
R-HSA-983189	Kinesins	1/66	59/10856	0.302852	0.455471	0.390332	TUBA1B	1
R-HSA-948021	Transport to the Golgi and subsequent modification	2/66	185/10856	0.310518	0.465168	0.398642	ST6GAL1/TUBA1B	2
R-HSA-983712	Ion channel transport	2/66	186/10856	0.312765	0.466705	0.399959	ATP8B4/RYR1	2
R-HSA-8986944	Transcriptional Regulation by MECP2	1/66	62/10856	0.31556	0.46699	0.400204	MEF2C	1
R-HSA-500792	GPCR ligand binding	4/66	467/10856	0.31581	0.46699	0.400204	LPAR6/C3/CX3CR1/P2RY12	4
R-HSA-5683057	MAPK family signaling cascades	3/66	325/10856	0.316624	0.46699	0.400204	APBB1IP/CSF2RA/HSPB1	3
R-HSA-446219	Synthesis of substrates in N-glycan biosythesis	1/66	63/10856	0.319745	0.467979	0.401052	ST6GAL1	1
R-HSA-913709	O-linked glycosylation of mucins	1/66	63/10856	0.319745	0.467979	0.401052	ST6GAL1	1
R-HSA-373755	Semaphorin interactions	1/66	65/10856	0.32804	0.476468	0.408326	PTPRC	1
R-HSA-6796648	TP53 Regulates Transcription of DNA Repair Genes	1/66	65/10856	0.32804	0.476468	0.408326	FOS	1
R-HSA-211897	Cytochrome P450 - arranged by substrate type	1/66	66/10856	0.33215	0.48061	0.411876	TBXAS1	1
R-HSA-6802952	Signaling by BRAF and RAF fusions	1/66	67/10856	0.336235	0.484685	0.415368	APBB1IP	1
R-HSA-9694516	SARS-CoV-2 Infection	1/66	68/10856	0.340295	0.488694	0.418804	ST6GAL1	1
R-HSA-375276	Peptide ligand-binding receptors	2/66	201/10856	0.346275	0.493052	0.422539	C3/CX3CR1	2
R-HSA-174824	Plasma lipoprotein assembly, remodeling, and clearance	1/66	70/10856	0.348343	0.493052	0.422539	A2M	1
R-HSA-9013026	RHOB GTPase cycle	1/66	70/10856	0.348343	0.493052	0.422539	ABR	1
R-HSA-6811442	Intra-Golgi and retrograde Golgi-to-ER traffic	2/66	202/10856	0.348493	0.493052	0.422539	PLA2G4A/TUBA1B	2
R-HSA-1445148	Translocation of SLC2A4 (GLUT4) to the plasma membrane	1/66	72/10856	0.356294	0.50223	0.430403	TUBA1B	1
R-HSA-9013106	RHOC GTPase cycle	1/66	74/10856	0.364149	0.511415	0.438276	ABR	1
R-HSA-2995410	Nuclear Envelope (NE) Reassembly	1/66	75/10856	0.368041	0.514988	0.441338	TUBA1B	1
R-HSA-8852276	The role of GTSE1 in G2/M progression after G2 checkpoint	1/66	77/10856	0.375756	0.523864	0.448944	TUBA1B	1
R-HSA-416476	G alpha (q) signalling events	2/66	216/10856	0.37927	0.525358	0.450224	LPAR6/RGS1	2
R-HSA-446193	Biosynthesis of the N-glycan precursor (dolichol lipid-linked oligosaccharide, LLO) and transfer to a nascent protein	1/66	78/10856	0.379578	0.525358	0.450224	ST6GAL1	1
R-HSA-376176	Signaling by ROBO receptors	2/66	218/10856	0.383621	0.529036	0.453376	SRGAP2/RPS28	2
R-HSA-438064	Post NMDA receptor activation events	1/66	80/10856	0.387153	0.531988	0.455906	TUBA1B	1
R-HSA-168928	DDX58/IFIH1-mediated induction of interferon-alpha/beta	1/66	81/10856	0.390907	0.533309	0.457038	MAVS	1
R-HSA-9663891	Selective autophagy	1/66	81/10856	0.390907	0.533309	0.457038	TUBA1B	1
R-HSA-2871837	FCERI mediated NF-kB activation	1/66	82/10856	0.394638	0.536483	0.459758	LYN	1
R-HSA-1483255	PI Metabolism	1/66	84/10856	0.402032	0.540762	0.463425	INPP5D	1
R-HSA-381340	Transcriptional regulation of white adipocyte differentiation	1/66	84/10856	0.402032	0.540762	0.463425	CEBPD	1
R-HSA-6802957	Oncogenic MAPK signaling	1/66	84/10856	0.402032	0.540762	0.463425	APBB1IP	1
R-HSA-425366	Transport of bile salts and organic acids, metal ions and amine compounds	1/66	85/10856	0.405696	0.543775	0.466007	RUNX1	1
R-HSA-5628897	TP53 Regulates Metabolic Genes	1/66	87/10856	0.412957	0.551572	0.472689	DDIT4	1
R-HSA-418346	Platelet homeostasis	1/66	88/10856	0.416555	0.552908	0.473834	PLA2G4A	1
R-HSA-156902	Peptide chain elongation	1/66	89/10856	0.420131	0.552908	0.473834	RPS28	1
R-HSA-192823	Viral mRNA Translation	1/66	89/10856	0.420131	0.552908	0.473834	RPS28	1
R-HSA-5687128	MAPK6/MAPK4 signaling	1/66	89/10856	0.420131	0.552908	0.473834	HSPB1	1
R-HSA-1236974	ER-Phagosome pathway	1/66	90/10856	0.423686	0.552908	0.473834	HLA-E	1
R-HSA-8876198	RAB GEFs exchange GTP for GDP on RABs	1/66	90/10856	0.423686	0.552908	0.473834	DENND3	1
R-HSA-390466	Chaperonin-mediated protein folding	1/66	91/10856	0.427219	0.552908	0.473834	TUBA1B	1
R-HSA-111885	Opioid Signalling	1/66	92/10856	0.43073	0.552908	0.473834	PLA2G4A	1
R-HSA-2682334	EPH-Ephrin signaling	1/66	92/10856	0.43073	0.552908	0.473834	LYN	1
R-HSA-156842	Eukaryotic Translation Elongation	1/66	93/10856	0.434221	0.552908	0.473834	RPS28	1
R-HSA-1912408	Pre-NOTCH Transcription and Translation	1/66	93/10856	0.434221	0.552908	0.473834	RUNX1	1
R-HSA-2408557	Selenocysteine synthesis	1/66	93/10856	0.434221	0.552908	0.473834	RPS28	1
R-HSA-442755	Activation of NMDA receptors and postsynaptic events	1/66	93/10856	0.434221	0.552908	0.473834	TUBA1B	1
R-HSA-72764	Eukaryotic Translation Termination	1/66	93/10856	0.434221	0.552908	0.473834	RPS28	1
R-HSA-380320	Recruitment of NuMA to mitotic centrosomes	1/66	94/10856	0.43769	0.554326	0.475049	TUBA1B	1
R-HSA-5668914	Diseases of metabolism	2/66	245/10856	0.441013	0.554326	0.475049	TBXAS1/CSF2RA	2
R-HSA-1592230	Mitochondrial biogenesis	1/66	95/10856	0.441139	0.554326	0.475049	MEF2C	1
R-HSA-975956	Nonsense Mediated Decay (NMD) independent of the Exon Junction Complex (EJC)	1/66	95/10856	0.441139	0.554326	0.475049	RPS28	1
R-HSA-8878159	Transcriptional regulation by RUNX3	1/66	96/10856	0.444566	0.556801	0.477171	RUNX1	1
R-HSA-391251	Protein folding	1/66	97/10856	0.447973	0.557413	0.477695	TUBA1B	1
R-HSA-8936459	RUNX1 regulates genes involved in megakaryocyte differentiation and platelet function	1/66	97/10856	0.447973	0.557413	0.477695	RUNX1	1
R-HSA-425407	SLC-mediated transmembrane transport	2/66	251/10856	0.453386	0.562153	0.481757	SLCO2B1/RUNX1	2
R-HSA-6811434	COPI-dependent Golgi-to-ER retrograde traffic	1/66	99/10856	0.454726	0.562153	0.481757	TUBA1B	1
R-HSA-6807878	COPI-mediated anterograde transport	1/66	101/10856	0.461397	0.564915	0.484124	TUBA1B	1
R-HSA-72689	Formation of a pool of free 40S subunits	1/66	101/10856	0.461397	0.564915	0.484124	RPS28	1
R-HSA-9633012	Response of EIF2AK4 (GCN2) to amino acid deficiency	1/66	101/10856	0.461397	0.564915	0.484124	RPS28	1
R-HSA-211945	Phase I - Functionalization of compounds	1/66	106/10856	0.477724	0.583037	0.499654	TBXAS1	1
R-HSA-8957275	Post-translational protein phosphorylation	1/66	108/10856	0.484118	0.588959	0.504729	C3	1
R-HSA-1912422	Pre-NOTCH Expression and Processing	1/66	109/10856	0.487286	0.58906	0.504816	RUNX1	1
R-HSA-2672351	Stimuli-sensing channels	1/66	109/10856	0.487286	0.58906	0.504816	RYR1	1
R-HSA-156827	L13a-mediated translational silencing of Ceruloplasmin expression	1/66	111/10856	0.493564	0.589223	0.504955	RPS28	1
R-HSA-5173105	O-linked glycosylation	1/66	111/10856	0.493564	0.589223	0.504955	ST6GAL1	1
R-HSA-977225	Amyloid fiber formation	1/66	111/10856	0.493564	0.589223	0.504955	SORL1	1
R-HSA-1799339	SRP-dependent cotranslational protein targeting to membrane	1/66	112/10856	0.496675	0.589223	0.504955	RPS28	1
R-HSA-2559582	Senescence-Associated Secretory Phenotype (SASP)	1/66	112/10856	0.496675	0.589223	0.504955	FOS	1
R-HSA-72706	GTP hydrolysis and joining of the 60S ribosomal subunit	1/66	112/10856	0.496675	0.589223	0.504955	RPS28	1
R-HSA-5610787	Hedgehog 'off' state	1/66	113/10856	0.499767	0.591055	0.506526	TUBA1B	1
R-HSA-927802	Nonsense-Mediated Decay (NMD)	1/66	115/10856	0.505894	0.594621	0.509581	RPS28	1
R-HSA-975957	Nonsense Mediated Decay (NMD) enhanced by the Exon Junction Complex (EJC)	1/66	115/10856	0.505894	0.594621	0.509581	RPS28	1
R-HSA-9610379	HCMV Late Events	1/66	116/10856	0.508931	0.59593	0.510704	CEBPD	1
R-HSA-5673001	RAF/MAP kinase cascade	2/66	280/10856	0.51096	0.59593	0.510704	APBB1IP/CSF2RA	2
R-HSA-9648025	EML4 and NUDC in mitotic spindle formation	1/66	117/10856	0.511948	0.59593	0.510704	TUBA1B	1
R-HSA-2408522	Selenoamino acid metabolism	1/66	118/10856	0.514948	0.59593	0.510704	RPS28	1
R-HSA-373760	L1CAM interactions	1/66	119/10856	0.517929	0.59593	0.510704	TUBA1B	1
R-HSA-72613	Eukaryotic Translation Initiation	1/66	119/10856	0.517929	0.59593	0.510704	RPS28	1
R-HSA-72737	Cap-dependent Translation Initiation	1/66	119/10856	0.517929	0.59593	0.510704	RPS28	1
R-HSA-5684996	MAPK1/MAPK3 signaling	2/66	286/10856	0.522384	0.59912	0.513437	APBB1IP/CSF2RA	2
R-HSA-8878166	Transcriptional regulation by RUNX2	1/66	121/10856	0.523838	0.59912	0.513437	RUNX1	1
R-HSA-1630316	Glycosaminoglycan metabolism	1/66	124/10856	0.532567	0.605144	0.5186	HS3ST4	1
R-HSA-9007101	Rab regulation of trafficking	1/66	124/10856	0.532567	0.605144	0.5186	DENND3	1
R-HSA-2559580	Oxidative Stress Induced Senescence	1/66	125/10856	0.535442	0.605144	0.5186	FOS	1
R-HSA-381426	Regulation of Insulin-like Growth Factor (IGF) transport and uptake by Insulin-like Growth Factor Binding Proteins (IGFBPs)	1/66	125/10856	0.535442	0.605144	0.5186	C3	1
R-HSA-2500257	Resolution of Sister Chromatid Cohesion	1/66	126/10856	0.538299	0.606579	0.519829	TUBA1B	1
R-HSA-1852241	Organelle biogenesis and maintenance	2/66	296/10856	0.541033	0.607866	0.520932	MEF2C/TUBA1B	2
R-HSA-5576891	Cardiac conduction	1/66	129/10856	0.546767	0.612508	0.52491	RYR1	1
R-HSA-8939236	RUNX1 regulates transcription of genes involved in differentiation of HSCs	1/66	130/10856	0.549556	0.613831	0.526045	RUNX1	1
R-HSA-446203	Asparagine N-linked glycosylation	2/66	304/10856	0.555596	0.618768	0.530275	ST6GAL1/TUBA1B	2
R-HSA-168273	Influenza Viral RNA Transcription and Replication	1/66	135/10856	0.563247	0.623654	0.534462	RPS28	1
R-HSA-9609690	HCMV Early Events	1/66	135/10856	0.563247	0.623654	0.534462	TUBA1B	1
R-HSA-1632852	Macroautophagy	1/66	136/10856	0.565936	0.62482	0.535461	TUBA1B	1
R-HSA-1474228	Degradation of the extracellular matrix	1/66	140/10856	0.576529	0.63468	0.543912	A2M	1
R-HSA-68875	Mitotic Prophase	1/66	142/10856	0.581729	0.638565	0.547241	ARPP19	1
R-HSA-9679506	SARS-CoV Infections	1/66	147/10856	0.594457	0.650666	0.557612	ST6GAL1	1
R-HSA-453279	Mitotic G1 phase and G1/S transition	1/66	149/10856	0.599441	0.652383	0.559082	LYN	1
R-HSA-5358351	Signaling by Hedgehog	1/66	149/10856	0.599441	0.652383	0.559082	TUBA1B	1
R-HSA-199977	ER to Golgi Anterograde Transport	1/66	154/10856	0.611637	0.663765	0.568837	TUBA1B	1
R-HSA-9711097	Cellular response to starvation	1/66	156/10856	0.616413	0.667053	0.571655	RPS28	1
R-HSA-9711123	Cellular response to chemical stress	1/66	160/10856	0.625791	0.675289	0.578713	CYBA	1
R-HSA-9010553	Regulation of expression of SLITs and ROBOs	1/66	171/10856	0.650433	0.699902	0.599806	RPS28	1
R-HSA-3700989	Transcriptional Regulation by TP53	2/66	365/10856	0.655959	0.703866	0.603203	DDIT4/FOS	2
R-HSA-983169	Class I MHC mediated antigen processing & presentation	2/66	377/10856	0.673481	0.720644	0.617581	HLA-E/CYBA	2
R-HSA-6791226	Major pathway of rRNA processing in the nucleolus and cytosol	1/66	184/10856	0.6775	0.722919	0.619531	RPS28	1
R-HSA-2467813	Separation of Sister Chromatids	1/66	191/10856	0.691209	0.735493	0.630306	TUBA1B	1
R-HSA-8868773	rRNA processing in the nucleus and cytosol	1/66	194/10856	0.696907	0.737148	0.631725	RPS28	1
R-HSA-5663202	Diseases of signal transduction by growth factor receptors and second messengers	2/66	395/10856	0.698428	0.737148	0.631725	APBB1IP/LYN	2
R-HSA-69275	G2/M Transition	1/66	196/10856	0.700648	0.737148	0.631725	TUBA1B	1
R-HSA-2559583	Cellular Senescence	1/66	197/10856	0.702501	0.737148	0.631725	FOS	1
R-HSA-397014	Muscle contraction	1/66	197/10856	0.702501	0.737148	0.631725	RYR1	1
R-HSA-453274	Mitotic G2-G2/M phases	1/66	198/10856	0.704343	0.737148	0.631725	TUBA1B	1
R-HSA-5617833	Cilium Assembly	1/66	201/10856	0.709803	0.740832	0.634882	TUBA1B	1
R-HSA-68877	Mitotic Prometaphase	1/66	204/10856	0.715162	0.742185	0.636042	TUBA1B	1
R-HSA-72312	rRNA processing	1/66	204/10856	0.715162	0.742185	0.636042	RPS28	1
R-HSA-112314	Neurotransmitter receptors and postsynaptic signal transmission	1/66	205/10856	0.716927	0.742185	0.636042	TUBA1B	1
R-HSA-68886	M Phase	2/66	418/10856	0.728034	0.751646	0.644149	ARPP19/TUBA1B	2
R-HSA-211859	Biological oxidations	1/66	222/10856	0.745334	0.767433	0.657678	TBXAS1	1
R-HSA-157118	Signaling by NOTCH	1/66	236/10856	0.766604	0.784483	0.67229	RUNX1	1
R-HSA-68882	Mitotic Anaphase	1/66	236/10856	0.766604	0.784483	0.67229	TUBA1B	1
R-HSA-2555396	Mitotic Metaphase and Anaphase	1/66	237/10856	0.768054	0.784483	0.67229	TUBA1B	1
R-HSA-8878171	Transcriptional regulation by RUNX1	1/66	239/10856	0.770928	0.785319	0.673007	RUNX1	1
R-HSA-112315	Transmission across Chemical Synapses	1/66	270/10856	0.811245	0.824191	0.706319	TUBA1B	1
R-HSA-72766	Translation	1/66	291/10856	0.834497	0.845565	0.724637	RPS28	1
R-HSA-71387	Metabolism of carbohydrates	1/66	295/10856	0.838595	0.84726	0.726089	HS3ST4	1
R-HSA-5688426	Deubiquitination	1/66	297/10856	0.840606	0.84726	0.726089	MAVS	1
R-HSA-1474244	Extracellular matrix organization	1/66	301/10856	0.844555	0.849	0.72758	A2M	1
R-HSA-71291	Metabolism of amino acids and derivatives	1/66	374/10856	0.901818	0.904185	0.774874	RPS28	1
R-HSA-112316	Neuronal System	1/66	410/10856	0.921817	0.921817	0.789984	TUBA1B	1
