## Supplementary Table S3 for "DPCGS: a computational framework for linking GWAS to single-cell transcriptomics in complex traits and diseases"

### Sheet: Supplementary Table S3 The spec
transcription_factor	regulon_specificity_score
FOS_extended (49g)	0.120818
FLI1_extended (73g)	0.115529
ETV6_extended (60g)	0.113401
FLI1 (44g)	0.113026
FOS (20g)	0.110934
JUNB_extended (37g)	0.105216
RUNX1_extended (31g)	0.103854
JUN_extended (27g)	0.102863
IKZF1_extended (15g)	0.102238
JUNB (21g)	0.100579
JUN (20g)	0.0966124
HMGN3_extended (27g)	0.071169
