## Supplementary Table S4 for "DPCGS: a computational framework for linking GWAS to single-cell transcriptomics in complex traits and diseases"

### Sheet: Supplementary Table S4 Differen
names	p_val	avg_log2FC	pct.1	pct.2	p_val_adj
FOS	5.03815e-47	0.527427	0.706	0.518	8.22327e-43
SFTPA1	1.07673e-44	0.611234	0.757	0.584	1.75744e-40
CD69	4.35156e-41	0.687214	0.254	0.125	7.10261e-37
ABCA3	4.39187e-39	0.662745	0.242	0.12	7.16841e-35
SDC4	9.19283e-37	0.554503	0.299	0.164	1.50045e-32
RNF145	1.34116e-36	0.509827	0.191	0.087	2.18904e-32
EGR1	1.04923e-31	0.63066	0.351	0.22	1.71255e-27
IGHG3	1.85772e-29	0.679028	0.188	0.095	3.03218e-25
NR4A1	2.51675e-29	0.535958	0.399	0.265	4.10785e-25
CXCL2	3.84689e-29	0.523468	0.411	0.27	6.2789e-25
KLF2	6.55268e-29	0.559894	0.13	0.056	1.06953e-24
IGKC	8.34733e-23	0.573162	0.152	0.077	1.36245e-18
SLC34A2	1.52992e-22	0.506085	0.415	0.294	2.49713e-18
NFKB2	7.98648e-22	0.512489	0.082	0.032	1.30355e-17
