## Supplementary Table S6 for "DPCGS: a computational framework for linking GWAS to single-cell transcriptomics in complex traits and diseases"

### Sheet: Supplementary Table S6 The spec
transcription_factor	regulon_specificity_score
JUNB_extended (154g)	0.208297
FOSB_extended (291g)	0.207804
FOS_extended (762g)	0.206064
FOS (369g)	0.204959
FOSB (55g)	0.203963
EGR1_extended (150g)	0.203091
JUN_extended (147g)	0.200829
JUND_extended (171g)	0.19941
JUNB (34g)	0.199255
JUND (106g)	0.196053
EGR1 (82g)	0.18943
GATA2 (44g)	0.176245
GATA2_extended (48g)	0.175868
CEBPB_extended (62g)	0.1618
CEBPB (13g)	0.133651
CREM_extended (26g)	0.128623
IRF8_extended (34g)	0.128417
PPARG (16g)	0.125252
PPARG_extended (19g)	0.124776
ATF3_extended (31g)	0.124522
NKX2-1 (14g)	0.121334
IRF8 (17g)	0.118085
ETS1 (23g)	0.0848969
IRF1_extended (15g)	0.0654264
RFX3 (26g)	0.0550449
MYC_extended (10g)	0.0406824
ERG_extended (16g)	0.0390485
ERG (15g)	0.0383733
